# HLA alleles and haplotype distribution across Russian population groups

**DOI:** 10.64898/2026.02.25.707989

**Authors:** Varvara Kucherenko, Natalia Doroschuk, Elizaveta Sarygina, Olesya Sagaydak, Viktor Bogdanov, Olga Mityaeva, Julia Krupinova, Mary Woroncow, Eugene Albert, Pavel Volchkov

## Abstract

HLA loci are highly polymorphic genome regions, with allele frequencies varying significantly across different populations. Population HLA frequency databases may contain biases and make cross-study comparison complicated due to varying data curation protocols, genotyping methodologies, resolution, and inconsistencies in the selection criteria for population samples.

This study presents HLA allele frequencies of class I (HLA-A, -B, -C) and class II (HLA-DRB1, -DQB1, -DQA1) as well as their combined haplotypes obtained from over 18,000 whole genome sequencing samples of the Russian population. Cohort was stratified based on PCA and admixture components providing frequencies for 14 different ethnic groups. For 12 groups cohort size allowed us to reach average saturation of 96% of allele frequencies in groups. Moreover, we demonstrated the utility of composed statistics for disease populational study using type 1 diabetes (T1D) as an example. Populations with similar aggregated genetic risk for T1D demonstrated substantial differences in frequencies of risk and protective HLA alleles. Obtained frequency data was made publicly available through the Allele Frequency Net Database improving previously sparse coverage in HLA frequencies data for east Europe and north Asia regions.
