## Supplemental Table S1 for "HLA alleles and haplotype distribution across Russian population groups"

### Sheet: Sheet1
Table.S1 Ethnic annotation of 1718 reference samples from publicly available sources.
Ethnic	count
RUSSIANS	79
BASHKIR	57
TATAR	56
UZBEK	54
BURYAT	48
KOMI	48
CHUVASH	47
TUVA	47
KAZAKH	46
BELARUSIAN	45
YAKUT	45
KAREL	43
UDMURT	41
KHANT	40
TADJIK	39
KABARDIN	38
MEGREL	36
KET	35
KIRGHIZ	34
CHERKES	33
MORDVA	33
MOLDOVAN	32
ESTONIAN	31
ADYGEI	31
UKRAINIAN	29
ABKHAZ	26
MANSI	23
KARACHAY	23
AZERBAIJANI	23
SAAMI	21
GEORGIANS	20
HUNGARIANS	20
IRANIANS	20
JORDIANS	19
SAUDIS	19
ARMENIANS	19
TURKS	19
FINLAND	19
LEZGINS	18
SERBIANS	18
CHECHEN	18
HAKAS	17
NENETS	17
ROMANIANS	16
SYRIANS	16
GREECE	16
SLOVAKIA	15
SLOVENIAN	15
BOSNIANS	15
GERMAN	14
KARAKALPAK	14
KALMYK	14
EVENK	14
MACEDONIANS	14
MONTENEGRINS	14
GAGAUZ	13
CHINESE	13
VEPSA	13
CYPRIOTS	12
SPANIARDS	12
EGYPTANS	11
LITHUANIANS	10
KOSOVARS	9
MOROCCANS	8
LEBANESE	7
YEMENESE	7
